# Germinal centers can persist for up to one year with declining somatic hypermutation and ongoing plasma cell output

**DOI:** 10.64898/2026.10.13.758939

**Authors:** Henry J. Sutton, Ester Marina-Zárate, Tasha K. Altheide, Arpan Pradhan, Amit A. Upadhyay, Iszac Burton, Michael Bick, Agnes Walsh, Mariane B. Melo, Jenny Tran, Nicole Phelps, Danny Lu, Diana Goodwin, Wen-Hsin Lee, Kipchoge N Randall, Andy S. Tran, Kesha Hyacinth, Brandon S. Healy, Deuk Lim, Diane G. Carnathan, Christopher A. Cottrell, Lars Hangartner, Dennis R. Burton, Guido Silvestri, Andrew B. Ward, Gabriel Ozorowski, Steven E. Bosinger, Sudhir P. Kasturi, William R. Schief, Darrell J. Irvine, Shane Crotty

## Abstract

The total duration of primary germinal center (GC) responses, and how B cell evolution changes as these responses mature, remain poorly defined. Here, longitudinal sampling of rhesus macaques immunized with HIV Envelope protein revealed that a single slow-delivery prime sustained ongoing GCs for nearly a year without additional antigen. Somatic hypermutation (SHM) accumulated throughout these prolonged responses, but its rate declined substantially over time, independent of both priming strategy and boosting. Over the same period, subdominant non-base Env specificities became increasingly represented within the GC response. Delaying boosting until after primary GC contraction increased recruitment of recalled memory B cells into the GC response. Bone marrow plasma cells were generated throughout prolonged GC maturation, with the timing of their generation modulated by booster timing. Together, these findings reveal how GCs evolve across nearly a year and how this prolonged maturation shapes the memory and plasma cell compartments that underpin long-term humoral immunity.
