## Supplemental Table 1 for "Germinal centers can persist for up to one year with declining somatic hypermutation and ongoing plasma cell output"

### Sheet: Supp Table 1
Supplementary Table 1. Bilateral sharing of Env-specific germinal-centre B cell clones between the left and right lymph node
Group	NHP ID	RLN clones	LLN clones	Total clones	Shared clones	% shared
3	RGb20	320	23	343	0	0
3	RRi20	444	58	496	6	1.21
3	RMm20	398	106	494	10	2.02
3	RQj20	167	61	224	4	1.79
4	RSb20	556	101	645	12	1.86
4	RAo20	378	89	460	7	1.52
4	REo20	196	64	258	2	0.78
4	RJm20	286	163	441	8	1.81
Clonal lineages were assigned on the heavy chain and counted once per animal, irrespective of the number of cells recovered. Analysis is restricted to Env-probe-positive germinal-centre B cells (BGC) from lymph node fine-needle aspirates of the eight escalating-dose animals (groups 3 and 4). The left node (LLN) was aspirated at week 4 only; right-node (RLN) clones are pooled across the pre-boost …
