## Supplemental Table 2 for "Germinal centers can persist for up to one year with declining somatic hypermutation and ongoing plasma cell output"

### Sheet: FNAflow
Supplementary Table 2. Flow cytometry and FACS antibody panels
FNA flow-cytometry antibody panel
REAGENT or RESOURCE	SOURCE	IDENTIFIER
Antibodies and viability reagents
Mouse anti-human CD14 APC-Cy7	BioLegend	Cat#301820; Clone M5E2; RRID:AB_493695
Mouse anti-human CD16 APC-eF780	Thermo Fisher Scientific	Cat# 47-0168-42; Clone CB16; RRID:AB_11220086
Mouse anti-human CD20 AF488	BioLegend	Cat#302316; Clone 2H7; RRID:AB_493227
Mouse anti-human CD3 BUV395	BD Biosciences	Cat#564117; Clone SP34-2; RRID:AB_2738603
Mouse anti-human CD38 PE-Cy5	produced in house	Clone OKT10; RRID:AB_2910535; Lot:0419L415
Mouse anti-human CD4 BV711	BioLegend	Cat# 317440; Clone OKT4; RRID:AB_2562912
Mouse anti-human CD71 PE-CF594	BD Biosciences	custom, Clone L01.1, Lot:1347083
Mouse anti-human CD8a APC-eF780	Thermo Fisher Scientific	Cat# 47-0088-42; Clone RPA-T8; RRID:AB_1272046
Mouse anti-human CXCR5 PE-Cy7	Thermo Fisher Scientific	Cat#25-9185-42; Clone MU5UBEE; RRID:AB_2573540
Mouse anti-human IgG BUV737	BD Biosciences	Cat#612819; Clone G18-145; RRID:AB_2870143
Mouse anti-human IgM PerCP-Cy5.5	BD Biosciences	Cat#561285; Clone G20-127; RRID:AB_10611998
Mouse anti-human PD-1 BV605	BioLegend	Cat#329924; Clone EH12.2H7; RRID:AB_2563212
Viability Dye eFluor506	Invitrogen	Cat# 65-0866-14
Streptavidin reagents
AF647 Streptavidin (MD39 WT Env probe)	Invitrogen	Cat# S32357
BV421 Streptavidin (MD39 WT Env probe)	BioLegend	Cat# 405225
PE Streptavidin (MD39 BaseKO probe)	BioLegend	Cat# 405245

### Sheet: FNAsort
Supplementary Table 2. Flow cytometry and FACS antibody panels
FNA cell-sorting antibody panel
REAGENT or RESOURCE	SOURCE	IDENTIFIER
Antibodies and viability reagents
Goat anti-human IgD AF488	SouthernBiotech	Cat# 2030-30; RRID:AB_2795631
Mouse anti-human CD14 PerCP Cy5.5	BioLegend	Cat# 301824; Clone M5E2; RRID:AB_893251
Mouse anti-human CD16 PerCP Cy5.5	BioLegend	Cat# 302028; Clone 3G8; RRID:AB_893262
Mouse anti-human CD20 AF700	BioLegend	Cat# 302322; Clone 2H7; RRID:AB_493753
Mouse anti-human CD3 APC-Cy7	BD Biosciences	Cat# 552852; Clone SP-34; RRID:AB_394493
Mouse anti-human CD4 BV711	BioLegend	Cat# 317440; Clone OKT4; RRID:AB_2562912
Mouse anti-human CD8a PerCP Cy5.5	BioLegend	Cat# 301032; Clone RPA-T8; RRID:AB_893422
Mouse anti-human CXCR5 PE-Cy7	Thermo Fisher Scientific	Cat#25-9185-42; Clone MU5UBEE; RRID:AB_2573540
Mouse anti-human PD-1 BV605	BioLegend	Cat#329924; Clone EH12.2H7; RRID:AB_2563212
Viability Dye 7AAD	Thermo Fisher Scientific	Cat# 00-6993-50
Streptavidin reagents
AF647 Streptavidin (MD39 WT Env probe)	Invitrogen	Cat# S32357
BV421 Streptavidin (MD39 WT Env probe)	BioLegend	Cat# 405225
PE Streptavidin (MD39 BaseKO probe)	BioLegend	Cat# 405245

### Sheet: PBMC
Supplementary Table 2. Flow cytometry and FACS antibody panels
PBMC cell-sorting antibody panel
REAGENT or RESOURCE	SOURCE	IDENTIFIER
Antibodies and viability reagents
Goat anti-human IgD AF488	SouthernBiotech	Cat# 2030-30; RRID:AB_2795631
Mouse anti-human CD14 BV510	BioLegend	Cat#301842; Clone M5E2 ; RRID:AB_2561946
Mouse anti-human CD16 BV510	BioLegend	Cat#302048; Clone3G8; RRID:AB_2562085
Mouse anti-human CD20 BUV395	BD Biosciences	Cat#563782; Clone 2H7; RRID:AB_2744325
Mouse anti-human CD3 BV510	BD Biosciences	Cat#740187; Clone SP34; RRID:AB_2739940
Mouse anti-human CD8a BV510	BioLegend	Cat# 301048; Clone RPA-T8; RRID:AB_2561942
Mouse anti-human IgG BV605	BD Biosciences	Cat#563246; Clone G18-145; RRID:AB_2738092
Viability Dye eFluor 780	Invitrogen	Cat# 65-0865-14
Streptavidin reagents
AF647 Streptavidin (MD39 WT Env probe)	Invitrogen	Cat# S32357
BV421 Streptavidin (MD39 WT Env probe)	BioLegend	Cat# 405225
PE Streptavidin (MD39 BaseKO probe)	BioLegend	Cat# 405245

### Sheet: BMPCsort
Supplementary Table 2. Flow cytometry and FACS antibody panels
Bone marrow plasma cell staining and sorting panel
REAGENT or RESOURCE	SOURCE	IDENTIFIER
Antibodies and viability reagents
Fixable Viability Dye eFluor 780	Thermo Fisher Scientific	Cat# 65-0865-14; 1:5,000
Anti-rhesus Fc binding inhibitor	Invitrogen	Cat# 14-9165-42
Anti-CD38 FITC	STEMCELL Technologies	Cat# 60131FI; Clone AT-1
Anti-CD19 PE	Abcam	Cat# ab1168; Clone CB19
Anti-IgM PerCP-Cy5.5	BD Biosciences	Cat# 561285; Clone G20-127
Anti-CD3 PE-CF594	BD Biosciences	Cat# 562406; Clone SP34-2
Anti-CD14 PE-Cy7	BioLegend	Cat# 301814; Clone M5E2
Anti-CD20 BV650	BioLegend	Cat# 302336; Clone 2H7
Anti-CD138 APC	BioLegend	Cat# 352308; Clone DL101
Anti-CD16 R718	BD Biosciences	Cat# 566969; Clone 3G8
