## Supplemental Table 3 for "Germinal centers can persist for up to one year with declining somatic hypermutation and ongoing plasma cell output"

### Sheet: Table S3
Supplementary Table 3. Composite gene sets used for transcriptional annotation
Gene sets were adapted from Holmes et al., 2020. Published subcluster-specific gene sets corresponding to the same cellular state were merged into composite signatures; duplicate genes within each composite set are listed once.
DZ	Intermediate	LZ	Memory B cell (PreM)	Plasma cell (PBL)
Source gene set(s): DZ-a UP; DZ-b UP; DZ-c UP	Source gene set(s): INT-a UP; INT-b UP; INT-c UP; INT-d UP; INT-e UP	Source gene set(s): LZ-a UP; LZ-b UP	Source gene set(s): PreM UP	Source gene set(s): PBL-a UP; PBL-b UP
STMN1	IGHM	DUSP2	SUB1	XBP1
HMGB2	NCF1C	BCL2A1	SELL	HSP90B1
H2AFV	SIT1	CD83	CD44	MZB1
CALM3	METAP2	GMDS	IFITM1	SUB1
PCLAF	CD27	HOPX	FXYD5	SDF2L1
HMGN2	GSN	NFKBIA	LITAF	FKBP11
RPS27L	CD24	BIRC3	S100A4	PRDM1
AICDA	LTB	IER2	LY6E	SSR4
CXCR4	PTPN6	VASP	CAPG	SEC11C
FOXP1	TKT	PLEK	ZFP36L2	MANF
LSM5	FAM107B	LMO2	VIM	SSR3
VIM	ZNF581	ERP44	CCR6	MYDGF
HNRNPM	ISG20	DHRS9	IFITM2	DNAJB9
SUGCT	HCST	JUNB	BANK1	RASSF6
COX8A	FCRLA	TRAF4	TNFRSF13B	SELENOS
H2AFZ	SEMA4A	ITGB2	TXNIP	SELENOK
H1FX	C12orf75	BIK	SARAF	PDIA4
LSM10	PLCG2	PTPN6	CLECL1	JCHAIN
MZT2B	HMCES	PIM3	CD48	P4HB
CBX3	VPREB3	REL	EMP3	TMED10
BIRC5	SMARCB1	PIP4K2A	GPR183	KDELR2
GMFG	TCL1A	FERMT3	BHLHE41	PPIB
CRIP1	SLA	CMTM6	EPSTI1	SARAF
RPA3	NAPSB	ABRACL	GPX1	LMAN1
ORAI2	LINC01857	PDIA4	HLA-A	TMED2
PSMD9	ALOX5AP	HLA-DQB1	ACP5	FKBP2
PAIP2	LYL1	FAM3C	DRAP1	ZNF706
S100A10	PPP1R18	SYNGR2	CASP4	DERL3
IFT57	SERPINA9	HLA-DRB6	PDLIM1	SRGN
CALM1	PPP1CC	IL4I1	ICAM3	RGS1
SEM1	SUSD3	HACD2	NT5C3A	HSPA5
NDUFC1	MEF2B	IL2RG	ARL6IP5	GLRX
PTTG1	PRKCB	IFI30	MTPN	TXNDC5
MPC2	SPIB	MIR155HG	CRIP1	CRELD2
HMGN3	QRSL1	ZFP36L1	FCMR	GMPPB
NDUFA2	HDAC1	NFKB2	DDIT4	PDIA6
DBI	DCAF12	ARID4B	STAT1	HM13
C4orf3	PLEKHF2	SMS	SP110	DUSP22
HMGB3	JCHAIN	HLA-DRB5	AES	IGLC1
ENY2	DRAM2	TMEM123	RNF213	PIM2
ANAPC15	GGA2	ARPC5L	PRKCB	SPCS1
LSM3	PPP1R14B	RELB	TRIM22	TRAM1
HNRNPA1P48	CCDC69	NFKB1	ISG15	CALR
NDUFA12	ABI1	CALR	S100A6	IGHG1
DSTN	CSK	EBI3	RNASET2	SEC61B
PPP2CA	IGKC	HIVEP3	RASGRP2	RPN2
UBL5	LCK	BCAR3	CARD16	ARID3A
LINC00467	CDCA7L	HERPUD1	TGFB1	HIST1H1C
SUSD3	EML6	TGFB1	TRBC2	DNAJC3
SRP9	CD180	SERPINA9	LINC02397	SEC61A1
AC017104.1	7SK	FYTTD1	CLIC1	CYCS
AC084033.3	CCDC144B	RGS16	CCDC50	CKAP4
DCTN3	ZNF277	PHF6	IRF1	DAD1
YWHAE	AC034236.1	BTG2	MT-TV	CHST2
MYBL2	SNHG25	NAB2	CELF2	DENND6B
IGLC1	ATP5EP2	EGR2	S100A11	TMED9
CDK2AP2	DHRS9	PDIA6	FLNA	ARF4
C4orf32	NDUFA1	MED12L	PSMB9	SSR1
RAB30-AS1	ELL3	ZFAND6	S1PR4	DDOST
MAP1LC3B	ID3	ARID5B	ANXA6	LRRC59
PTMS	SNHG6	OTULIN	ITM2B	DNAJB11
EZR	ATRX	SLC38A1	GAPT	UFM1
COX7B	CHCHD10	CIITA	PSAP	PDXK
SEC14L1	RPS26	CAMK1	UBE2L6	NEAT1
TALDO1	RGS13	HLA-DRB1	IRF7	BST2
TUBA1B	AC116533.1	ABCF1	PHACTR1	IRF4
PRDX3	IFI30	IL21R	AP001324.1	LINC01480
MRPL51	SS18L2	RANBP2	IGFLR1	ERLEC1
DEK	ROMO1	IGSF10	EVI2A	FAM3C
PSMA5	N4BP2L2	MTMR14	ACAP1	AC012236.1
ANP32E	ATP5J2	CCDC144A	HCP5	SPCS3
IGLC2	SELENOH	SCIMP	DDAH2	REPIN1
ATP5J2	GCHFR	LCK	HLA-E	LMAN2
TUBB	HLA-DQB1	GPR160	CD69	PRDX4
NUCKS1	DBI	SDCBP	PKIG	SEC61G
HNRNPA2B1	HLA-DQA1	EIF5A	WARS	SELENOM
MPLKIP	CD52	FKBP2	VAMP5	CD9
EIF4G2	ATPIF1	TACC1	EML4	LIME1
LSM7	RPS27AP16	LYSMD2	DRAM2	CYTOR
NDUFB7	RPL37P6	HLA-A	LBH	DHRS9
COX14	AC005912.1	MKNK2	GMFG	IFI27L2
NDUFB3	MEF2C	MDFIC	CXXC1	CDK2AP2
COX6C	NDUFB3	RRAS2	MT2A	ACADVL
COX17	CRIP1	MAP3K8	ANXA2	BIK
JCHAIN	RPL31	SWAP70	CD47	SSR2
SNHG25	MRPS36	RAB3GAP2	PLP2	CCDC167
SNRPF	SNRPG	BTN2A2	AP1S2	CUTA
KMT2A	TOMM7	RHOG	PARVB	DNAJC1
BLK	MS4A1	NME1	MSN	PREB
DYNLL1	COPS9	SRM	HLA-C	COPZ1
NAA38	MYL12A	LDHA	SP140	LITAF
POLR2J	TMEM107	FABP5	CASP1	VOPP1
SEC61G	CAMK1	DDX21	PARP14	YIF1A
TRAPPC1	AC024293.1	HSPE1	RHOF	MRPS24
DUT	LIMS2	RPL22L1	PYCARD	IGKC
STK40	NDUFB1	PPAN	OAS1	OSTC
ZCCHC10	TMA7	HSPD1	IRF9	ZBP1
SF3B6	TMSB4XP4	C1QBP	PTPN1	MEI1
UQCRQ	ANKRD49	PSME2	CXCR4	CHPF
FAM96A	GMDS	EIF5AL1	BTN3A2	UBALD2
TPD52	FCRL3	RANBP1	SSR4	NSRP1
TOMM22	IMPDH2	NCL	IFNGR1	ST6GALNAC4
ATP5J	AC022431.1	PA2G4	GPR34	UBXN4
HMGB1P5	AC073861.1	EIF5B	FAAP20	REEP5
ATP5H	PNRC1	PRMT1	TYMP	ARFGAP3
DAZAP1	CCDC18-AS1	CYCS	CCDC32	SEC13
VAMP8	CD83	NME2	IFI6	SRP19
MRPL33	ICAM3	SRSF2	RIPOR2	TMEM208
ARF1	RPL9P9	TOMM5	PARP9	DERL1
YWHAQ	HOPX	ZNF593	CTSS	RRBP1
CHMP7	AP001324.1	PAICS	PLSCR1	THEMIS2
XRCC6	LNPEP	GNL3	NMI	TMEM59
MCUB	RPL7P9	EIF4A1	ARHGAP15	RPN1
RBM38	POU2F2	HSP90AB1	CHD2	SRM
NDUFB4	AC026403.1	PPA1	MARCKS	BTG2
SNRPD1	AL590867.2	NHP2	ARHGAP9	CISD2
SNRPE	MT-ND5	CCT6A	MYH9	TXNDC15
NEDD8	RGS10	SRSF7	MPHOSPH8	SRPRB
PCNP	ZBTB20	CCT2	IL16	GORASP2
MINOS1	NT5C3A	HNRNPAB	CMPK1	NIPA2
JPT1	AL513365.1	ODC1	SH3BP5	SNRPN
CPSF6	SIGLEC10	TIMM13	RAB24	CANX
UQCRFS1	RPS23P8	CCDC85B	IFI16	IGFLR1
C12orf49	MGEA5	DKC1	NUDT4	TIMM17A
COX7A2	TRIM38	PHB		ARMCX3
ATP5C1	PIP4K2A	HSPA9		CCDC88A
ITGAE	AC004453.1	NOP56		MORF4L2
ROMO1	AP005202.1	ENO1		C12orf57
NUDT1	RPS4Y1	VDAC1		EDEM2
YWHAZ	RPL12P4	DCTPP1		GEMIN7
GCSAM	FCRL2	CCT5		PSME2
HMGB1	GAS5	PTGES3		TNFRSF17
PSMA2	BCL2A1	AKR1A1		SRPRA
PRPF38A	MT-CO1	EIF6		ATP6V0C
GABARAPL2	LETMD1	ATP5G1		MTDH
MZT2A	AC096919.1	APEX1		CD38
TCEA1	EIF2S3	MRPL4		PHACTR1
EWSR1	AC073621.1	NOP16		PSAP
SCAND1	PABPC4	NDUFAF8		CCM2
UBE2N	FGD6	ILF2		CHST12
ELOB	LMO2	RAN		BHLHE41
LSM4	KLHL6	GSPT1		ISCU
UBE2J1	AC008038.1	MRPL12		CNPY2
BLOC1S1	NFKBIE	FBL		ALG5
LINC01991	TNRC6B	TOMM40		SND1
RUBCNL	RPL12P16	ATIC		PTPN1
SH3TC1	CD72	SYNCRIP		RABAC1
CD27	DDIT4	HNRNPDL		AKR1A1
SNX2	BANK1	MTHFD2		CD46
ISG20	FAM26F	SLIRP		TMED5
GNG7	SMIM14	HSPA5		SPCS2
PIM2	HLA-DRB6	BUD23		TXNDC11
LTB	GPX1	FCRL5		ST6GAL1
IL4R	ANXA6	AMD1		ZBTB8OS
BLOC1S6	HVCN1	SSBP1		CLPTM1L
LINC02397	TAGLN2	DDX18		ARF1
TAGAP	SIPA1	RGS10		CD63
YPEL3	CNN2	HSP90AA1		IDH2
RCSD1	ACP5	NIFK		IL10RA
C16orf74	IFNGR1	BID		CALU
ANKRD36BP2	RAC2	HSPA8		RAB1A
MME	IFITM2	MRTO4		ERH
BACH2	IER2	MAT2A		NPC2
AES	CR2	NOP58		HDLBP
DCAF12	TLR10	RSL1D1		CCNC
TCL1A	ARHGAP9	EBNA1BP2		KLF13
PVRIG	RASGRP2	WDR46		UQCRQ
POU2AF1	APOBEC3C	PKM		FRZB
CLEC2D	PSMB9	RPF2		MRPL55
PPP2R5C	ITGB2	TMEM147		ITM2B
RBBP7	IFITM1	RRS1		PRDX1
TMEM156	SYTL1	APRT		NANS
SLC30A4	RNASET2	CCT3		IER3IP1
ST14	HLA-DRB5	PDCD5		KRT10
SLC2A5	NEIL1	TPI1		ATP5G1
HRK	PDLIM1	MRPL3		MCL1
PIM1	TRBC2	EIF1AX		STX5
CXXC5	HLA-E	GTPBP4		TMEM258
GADD45B	TBC1D10C	WDR43		DSTN
TUBA4A	LDHA	EEF1E1		SRP68
RGCC	WDR1	BZW2		LRPAP1
PRKCB	LST1	RRP15		VCP
HEIH	ISG15	NUTF2		PLPP5
SNTA1	CD19	GTF3A		NT5C3A
ANK1	PLD4	CYC1		MPC1
SRSF9	CD22	BOP1		BSG
NEIL1	ERP44	SNRPE		AUP1
EVI2B	LPP	NPM3		SLC35B1
7SK	CD53	TAGLN2		SRP54
PFDN4	PAG1	PRDX1		TXN
RSL24D1	GPR18	RNH1		ANXA2
SNRNP27	HLA-DRB1	G3BP1		GUK1
SYNE2	SIAH2	SET		ANXA5
NDUFA1	SCIMP	PARK7		SERP1
RPS27AP16	MARCKSL1	SLC25A39		NDUFB7
NACAP1	HLA-DPB1	RRP7A		DERL2
SNHG6	LRMP	SNRPD1		HAX1
USP34	VNN2	NOLC1		GSTP1
LAMTOR5	GPR160	MRPL14		HLA-C
TOMM6	SNX22	AK6		HLA-A
HIGD2A	HLA-DPA1	POLD2		COPE
PCED1B-AS1	HLA-DMB	CDK4		USO1
RPL9P9	CCDC144A	IFRD2		ILF2
UQCR10	DNAJC10	ISOC2		NDUFS5
CHD9	S1PR2	PRELID1		TMCO1
TBCA	LAT2	IMPDH2		NDUFAF3
CETN2	CPNE3	NFKBIE		SAR1B
AC010186.2	RPRD1B	DNAJA1		IGHGP
RPS26	FOXN3	GPATCH4		SH3GLB1
COX6A1	LY86	GTF3C6		GLCCI1
ATP5EP2	MTMR14	ADSL		AURKAIP1
AC246787.1	PHF6	STRAP		EDEM1
ATP5I	ALOX5	COA4		CHD2
	MBD4	DAZAP1		NBDY
		DDX39A		PSMD8
		LPCAT1		HERPUD1
		SRI		NUDT22
		SNHG16		SURF4
		POLR1C		PNOC
		EXOSC5		COX7B
		TXN		S1PR4
		NUDC		GNL3
		QTRT1		MGAT2
		CCT7		ADI1
		GPX4		ARL1
		TOMM6		MAGT1
		CCDC28B		IGLC3
		MRPL20		LARP1B
		HNRNPF		IGHG3
		HSP90B1		KRTCAP2
		SERBP1		UBA5
		MRPS12		MESD
		SNRPA1		SLC17A9
		AK2		TMEM167A
		CNBP		CRIP1
		MRPS26		ZBED2
		ATP1B3		NME1
		PPP1R14B		GPR137B
		LYAR		KCNK6
		DNPH1		YIPF5
		SRRM2		ANXA6
		TRAP1		C19orf24
		RNPS1		CSF2RB
		PTGES2		RNF181
		BATF		NDUFB11
		FARSA		LMO4
		MPHOSPH6		RNH1
		PNO1		ERGIC3
		PSME3		CTSD
		ESF1		ERGIC2
		MCOLN2		PRDX5
		EMG1		NDUFA3
		SFPQ		MRPS12
		SUB1		IGHM
		POLR2L		IGHG2
		PGK1		CMPK1
		MRPL24		TM9SF3
		EIF3J		LAPTM4A
		MT-ND5		NDUFA11
		TUBA1B		EDF1
		NAA20		ELL2
		DCAF13		NDUFA6
		PSMA7		MLEC
		TM2D3		MIR4435-2HG
		CMSS1		PSMA3
		MINOS1		NDUFB4
		CKS2		AKAP9
		PDIA3		CREB3
		PDHA1		ANAPC11
		SRSF6		MRPL33
		SSB		NDUFB6
		DNAJA2		PIGT
		DCUN1D5		C18orf32
		ILF3		PSMA5
		SEC61B		GALNT1
		C8orf33		TMEM179B
		AHCY		ANXA7
		TIMM8B		ATP6AP2
		TUFM		PSMC3
		AHSA1		SEC14L1
		ABCE1		SEC23B
		GADD45GIP1		ABRACL
		DDX24		HSPA13
		PABPC4		C19orf53
		TMA16		MAN2B1
		PRDX6		SEC24D
		TSTA3		GRN
		NDUFS6		GADD45A
		WDR74		TRAPPC4
		PGAM1		BLNK
		NAA10		UFC1
		SEMA7A		DESI1
		FUS		ELOC
		MYC		B4GALT3
		VOPP1		SQSTM1
		AIMP2		PDCD5
		RRP1		RPS27L
		DNLZ		AC245060.4
		POLR2K		EIF5
		TUBB		COPG1
		PAK1IP1		GHITM
		SNHG8		ANKRD36BP2
		EIF3B		FDPS
		SNHG15		TCEAL8
		JTB		TXNL4A
		PSMA6		MRPS31
		TESC		SNHG9
		MIF		PAPSS1
		BANF1		ATP6V0B
		POMP		JTB
		SSR4		FIS1
		SNRPB		ENTPD1
		TMX1		COPB2
		TIMM10		PAGR1
		DDX27		EIF5B
		MRPS7		FTL
		C19orf24		REXO2
		TRMT1		TRIB1
		POLR2E		ANAPC5
		EIF4A3		DNPH1
		LCP1		TMEM230
		MRPS23		COX7A2
		EXOSC7		NDUFC2
		SPIB		SHOC2
		MRPL27		MCUR1
		MCRIP2		SAT1
		SSSCA1		SLC39A7
		SRSF10		NOP10
				VPS36
				FDX1
				COX8A
				GOLGB1
				SMAP1
				IGLC2
				TFG
				RPS6KB2
				TCF25
				SDF4
				SELENOF
				BET1
				ADAM28
				SAMSN1
				TMBIM6
				SCAND1
				EVI2A
				GOLGA4
				IFNAR2
				SEC22B
				MPG
				PGRMC2
				SF3B5
				EMC7
				TMEM147
				IRF1
				FCRL5
				WDR45
				BAG1
				TYMP
				RBBP6
				UAP1
				GMPPA
				ATPIF1
				PSMA1
				MRPL3
				TCF4
				INSIG2
				PCED1B-AS1
				MT1X
				SRA1
				MRPS14
				FAM173A
				JUNB
				PSME1
				ZBTB38
				CREM
				ATP6V0E1
				PCED1B
				TRAPPC3
				NDUFAB1
				SCAMP2
				HSD17B8
				HNRNPR
				NUS1
				ZFAT
				NDUFA7
				SAT2
				RGS13
				FAM89B
				ERP29
				HIST1H2AC
				IGLV6-57
				WDR33
				ASNA1
				ATP6V1F
				KDELR1
				SLC25A4
				COMMD3
				TECR
				GNG5
				S100A11
				SEC31A
				SLC44A1
				MRPL36
				ITPR2
				CLPTM1
				RHEB
				POU2AF1
				TMEM154
				GPR183
				MRPL40
				PABPC4
				AZIN1
				RNF7
				PTPN7
				WBP1
				PTGES3
				PDIA3
				SBDS
				VSIR
				FUT8
				IFI6
				ADA2
				C5orf56
				TM9SF1
				MOGS
				ACSS1
				MCEE
				GUSB
				IGHG4
				YPEL3
				PDK1
				BET1L
				ZFP36L2
				SIL1
				EMP3
				DRAP1
				CCPG1
				LY6E
				IGLV3-1
				S100A4
				PLP2
				MGAT1
				LY96
				NUCB2
				IGKV4-1
				CDKN1B
				SPTSSA
				PRDX2
				IFITM1
				SPCS2P4
				SEL1L
				SYTL1
				VIM
				NEU1
				DNAJC4
				SEC63
				ODF3B
				NSUN5P2
				ALG3
				IGLC7
				HCST
				NDFIP1
				S100A6
				CFLAR
				GPX7
				SLC33A1
				FAM177A1
				CHST11
				SVIP
				TRIM27
				FAM136A
				PPP1R2
				RNASEH2C
				TMEM219
				CTDNEP1
				TMED4
				SLC38A10
				PGM3
				ATF6
				TP53INP1
				CD44
				CTBS
				TMEM184B
				MPHOSPH8
				VPS51
				ZNF22
				IFNAR1
				RTN3
				EMC9
				BTN3A2
				SDHA
				JUN
				PDIA5
				ALKBH7
				DPM3
				TCIRG1
				SAMD9L
				VKORC1
				SEC24A
				B2M
				TMEM160
				FASTK
				BCAP31
				CIR1
				SYNGR1
				IRF7
Composite gene-set sizes: DZ: 213 genes; Intermediate: 214 genes; LZ: 328 genes; Memory B cell (PreM): 124 genes; Plasma cell (PBL): 506 genes.
